# Multiple loci linked to inversions are associated with eye size variation in species of the *Drosophila virilis* phylad

**DOI:** 10.1101/2020.03.24.005413

**Authors:** Micael Reis, Gordon Wiegleb, Julien Claude, Rodrigo Lata, Britta Horchler, Ngoc-Thuy Ha, Christian Reimer, Cristina P. Vieira, Jorge Vieira, Nico Posnien

## Abstract

The size and shape of organs is tightly controlled to achieve optimal function. Natural morphological variations often represent functional adaptations to an ever-changing environment. For instance, variation in head morphology is pervasive in insects and the underlying molecular basis is starting to be revealed in the *Drosophila* genus for species of the *melanogaster* group. However, it remains unclear whether similar diversifications are governed by similar or different molecular mechanisms over longer timescales. To address this issue, we used species of the *virilis* phylad because they have been diverging from *D. melanogaster* for at least 40 million years. Our comprehensive morphological survey revealed remarkable differences in eye size and head shape among these species with *D. novamexicana* having the smallest eyes and southern *D. americana* populations having the largest eyes. We show that the genetic architecture underlying eye size variation is complex with multiple associated genetic variants located on most chromosomes. Our genome wide association study (GWAS) strongly suggests that some of the putative causative variants are associated with the presence of inversions. Indeed, northern populations of *D. americana* share derived inversions with *D. novamexicana* and they show smaller eyes compared to southern ones. Intriguingly, we observed a significant enrichment of genes involved in eye development on the *4*^*th*^ chromosome after intersecting chromosomal regions associated with phenotypic differences with those showing high differentiation among *D. americana* populations. We propose that variants associated with chromosomal inversions contribute to both intra- and inter-specific variation in eye size among species of the *virilis* phylad.
