## Supplementary material for "Multiple loci linked to inversions are associated with eye size variation in species of the *Drosophila virilis* phylad": Descriptive Stats

### Sheet: Virilis_group
		Eye (µm2)		GMsqT (µm2)		Wing (µm2)		GMsqTW (µm2)		Eye (corrected for body size) (µm2)
	Strain	mean	sd	mean	sd	mean	sd	mean	sd	mean	sd	n
	Vir47	213799	8485.52	616344	27815.7	2720367	88483.3	893174	88483.3	205856	7877.53	30
	Vir49	197807	7924.21	557645	20024.7	2510789	57435.6	812246	57435.6	195216	7437.95	30
	N00	197419	5902.53	437630	19323.1	2529364	67997.6	678464	25191.9	203675	5224.44	30
	N04	199726	6789.05	469088	20226.3	2355449	77931.2	702016	23684.8	204425	6368.94	30
	O43	247466	8020.9	516816	27562	2737701	101142	783941	36494.1	246747	6761.26	23
	O53	234936	9948.89	501360	21472.8	2731613	76366.7	765904	28384.8	235410	9758.72	30
	SF12	278732	9442.85	539040	20626.5	2738121	79234.2	809166	26940.9	276344	9003.08	19
	SF15	268403	13490.7	472544	32740.2	2713844	107571	731380	43959.4	271160	11163.9	30
		Eye (µm2)		GMsqT (µm2)		Wing (µm2)		GMsqTW (µm2)		Eye (corrected for body size) (µm2)
	Population	mean	sd	mean	sd	mean	sd			mean	sd	n
	Vir	205803	11457.4	586994	38123.5	2615578	128983	852710	50102.7	200536	9299.19	60				Nova	Ame_N	Ame_S
	Nova	198572	6413.47	453359	25223.2	2442407	113787	690240	26994.3	204050	5787.63	60		Eye (corrected for body size)	Vir	1.75241	19.8437	36.2201
	Ame_N	240374	11033.1	508067	25265.5	2734255	87118.5	773731	33079.4	240330	10229	53			Nova		17.7798	33.8741
	Ame_S	272408	13009.6	498328	43344.6	2723258	97407.8	761542	53907.9	273170	10592.8	49			Ame_N			13.6648
		Eye (µm2)		GMsqT (µm2)		Wing (µm2)		GMsqTW (µm2)		Eye (corrected for body size) (µm2)
		mean	sd	mean	sd	mean	sd	mean	sd	mean	sd	n
Ame_S	Xb, 4	272408	13009.6	498328	43344.6	2723258	97407.8	761542	53907.9	273170	10592.8	49
Nova, Ame_N	Xbc, 4a	218178	22742.6	479018	37196	2579291	178174	729399	51414.2	221066	19923.4	113
	diff. (%)	-19.9075		-3.8748		-5.28657		-4.22076		-19.0738
		Eye		GM_sqT		WingArea		GMsqTW (µm2)		Eye (corrected for body size) (µm2)
		mean	sd	mean	sd	mean	sd	mean	sd	mean	sd	n
Ame_N, Ame_S	2,5,5a	255763	20045	503388	35290.7	2728972	91909.2	767876	44518.8	256106	19469.8	102
Nova	2bc5b	198572	6413.47	453359	25223.2	2442407	113787	690240	26994.3	204050	5787.63	60
	diff. (%)	-22.3607		-9.93849		-10.5008		-10.1105		-20.3259
		Eye		GM_sqT		WingArea		GMsqTW (µm2)		Eye (corrected for body size) (µm2)
		mean	sd	mean	sd	mean	sd			mean	sd	n
Nova	5b	198572	6413.47	453359	25223.2	2442407	113787	690240	26994.3	204050	5787.63	60
O53, Ame_S	5a	258178	21815.8	499479	36466.1	2726431	89576	763198	45743.2	258831	21085.8	79
	diff. (%)	30.0171		10.173		11.6289		10.5701		26.8467

### Sheet: Parental&hybrid
	Eye (μm2)		GMsqT (µm2)		Wing (μm2)		GMsqTW (µm2)		n
	mean	sd	mean	sd	mean	sd	mean	sd
Nova00	208570	8854.02	472103	14284.3	2431294	74051.7	711124	19153.2	99
F1_NmxSFf	298044	10337.2	588681	17867.8	2910446	62867	877720	21520.4	98
SF12	305264	8477.43	529010	17756.8	2643648	89257.7	790824	22496	98
		F1	SF12
Nova00	E	0.428989	0.46361
	GMsqT	0.246934	0.12054
	W	0.197077	0.087342
	GMsqTW	0.234272	0.112076
F1	E		0.0242273
	GMsqT		-0.101364
	W		-0.0916691
	GMsqTW		-0.0990021

### Sheet: Ommatidia_count_Parental&Hybrid
	Eye (μm2)		Ommatidia number		Average_Omm_area (μm2)		n
	mean	sd	mean	sd	mean	sd
Nova00	175696	11449.2	1066.8	62.5296	165.5	18.6562	10
F1_NmxSFf	225146	10324	1347.3	55.6997	167	4.32049	10
SF12	246052	7426.84	1465.3	59.7403	168.2	9.12627	10
		F1	SF12
Nova00	E	0.28145	0.400445
	Omm_no	0.262936	0.373547
	Omm_size	0.00906344	0.0163142
F1	E		0.092859
	GMsqT		0.0875826
	W		0.00718563

### Sheet: Backcross_F1f_x_Nova00m
			Eye (μm2)		GMsqT (µm2)		Wing (μm2)		GMsqTW (µm2)		NormE (µm2)		n				Eye (μm2)		GMsqT (µm2)		Wing (μm2)		GMsqTW (µm2)		NormE (µm2)		n
			mean	sd	mean	sd	mean	sd	mean	sd	mean	sd					mean	sd	mean	sd	mean	sd	mean	sd	mean	sd
	Genotype	N	219957	11789.1	479734	23318.8	2495955	94316.2	724437	31111.5	235338	9468.78	31			XNXN	247738	24937	503721	39245.4	2585242	145226	757994	52922	249600	13481	243
		Nx	230002	7833.47	483508	15317.6	2464317	98315.1	726366	20845	243556	9843.44	43			XNXSF	253129	22858	512988	41530.8	2558402	157085	766448	56590.3	251665	12358.4	309
		N23	231167	12788.4	474339	24609.5	2557671	98507.2	722710	33013.6	245995	10397.8	26
		N4	230250	14007.5	480287	22600.9	2482640	96702.1	724064	29635.2	245631	11541.7	37			diff. %	2.17592		1.83971		-1.0382		1.11531		0.827203
		N5	252249	10895.4	524031	30035.7	2629052	108286	784147	39640.4	245491	13009	19
		Nx23	238340	10939.7	489240	22391.8	2480313	114982	733985	30607	248610	10941.6	45				Eye (μm2)		GMsqT (µm2)		Wing (μm2)		GMsqTW (µm2)		NormE (µm2)		n
		Nx4	234811	10073	480842	19711.5	2453640	101522	722511	24664.8	250042	10177.2	36				mean	sd	mean	sd	mean	sd	mean	sd	mean	sd
		Nx5	254819	13006.7	533918	29862.5	2612663	103348	793994	39385.3	242909	12048.6	29			23N23N	240972	18958.7	500398	33377.7	2528188	123179	750057	44358.8	246021	11995.5	250
		N234	236637	13865	470393	29549.8	2472067	121564	712046	39591.8	255152	9861.47	36			23N23SF	258855	24598.1	515954	44838.1	2605010	165221	773214	60741.8	254676	12298.5	302
		N235	265874	10709.8	535118	28769.5	2721327	114421	803419	37473.8	248441	10419.3	29
		N45	257545	12631.7	525506	24961	2625115	89377	785482	31236.8	249539	10079	21			diff. %	7.4214		3.10889		3.03862		3.08731		3.51795
		Nx234	243921	14673.4	480644	33865.8	2461939	135094	722996	47089.6	257747	11659	39
		Nx235	274283	11406.2	559331	26995.5	2716347	128150	830226	37773.1	250963	10629.4	38				Eye (μm2)		GMsqT (µm2)		Wing (μm2)		GMsqTW (µm2)		NormE (µm2)		n
		Nx45	263850	13537.1	525883	31539.4	2578568	131394	782428	43235.6	255822	10011.1	34				mean	sd	mean	sd	mean	sd	mean	sd	mean	sd
		N2345	282312	14093.5	545097	20541.6	2715675	111039	814261	28124	263142	11316.6	44			4N4N	245231	21171.1	508556	39117.2	2574279	146910	762629	52685.2	245392	11531.8	260
		Nx2345	285600	14368.4	556289	27091.4	2710226	115238	826336	36034.1	261590	10989.6	45			4N4SF	255676	25164.3	509223	42243	2566601	157341	762813	57285.1	255533	12158	292
																diff. %	4.25938		0.131254		-0.298258		0.0242189		4.13262
																	Eye (μm2)		GMsqT (µm2)		Wing (μm2)		GMsqTW (µm2)		NormE (µm2)		n
																	mean	sd	mean	sd	mean	sd	mean	sd	mean	sd
																5N5N	233613	13608.1	480449	24691	2480043	111356	724035	32991.7	248052	12214.3	293
																5N5SF	270149	17363.3	541105	29976.5	2672230	126113	806497	40405.3	253815	12980.5	259
																diff. %	15.6394		12.6249		7.74934		11.3891		2.32347

### Sheet: F18_For_poolseq
			Eye (μm2)		GMsqT (µm2)		Wing (μm2)		GMsqTW (µm2)		NormE (µm2)		n
			mean	sd	mean	sd	mean	sd	mean	sd	mean	sd
		Q1	238040	16869.5	510849	58088.1	2583184	229097	765935	81767.8	238913	7478.72	40
		Q2	252286	19545.3	516342	58793.4	2580979	219639	771819	80547.4	252838	2351.79	39
		Q3	263790	16660.1	517344	57504.3	2553112	224565	770904	79812.6	263652	3777.11	38
		Q4	279888	16549	517608	49486.9	2603765	171448	774944	66349.8	278609	9736.06	40
				Q2	Q3	Q4				Q2	Q3	Q4
		Eye	Q1	5.98474	10.8175	17.5803		GMsqT	Q1	1.07529	1.27151	1.32305
			Q2		4.5599	10.9407			Q2		0.194135	0.245128
			Q3			6.10257			Q3			0.0508945
				Q2	Q3	Q4				Q2	Q3	Q4
		Wing	Q1	-0.0853598	-1.16414	0.79673		GMsqTW	Q1	0.768198	0.648736	1.17621
			Q2		-1.07971	0.882843			Q2		-0.118551	0.4049
			Q3			1.98397			Q3			0.524073
				Q2	Q3	Q4
		NormE	Q1	5.82861	10.3548	16.6154
			Q2		4.27688	10.1927
			Q3			5.6732
