## Supplementary material for "Multiple loci linked to inversions are associated with eye size variation in species of the *Drosophila virilis* phylad": Primers_Genotyping

### Sheet: Primers&PCR_specifications
Inversion	Chromosomal state	Breakpoint	Primer	Sequence (5'-3')	L[Amplicon, Bp]	Extension time (min)	PCR, type and Annealing Temperature (°C)
Xa	Ancestral	Distal	GW_ANV_Xad_AcIvF	GGCGTGTATCAGTTGTGT	1709	01:30:00	57.6
			GW_ANV_Xad_AcR	GCGTCCAGTTTTATCGTG
	Inverted	Proximal	GW_ANV_Xad_AcIvF	GGCGTGTATCAGTTGTGT	608	00:30:00	48.8
			GW_ANV_Xad_IvR	ATTTTAGTGCGTTGCTCT
Xb	Ancestral	Distal	GW_ANV_Xbd_AcF	TGGCGTAGATAGTTGAGG	2057	02:00:00	Touchdown-PCR
			GW_ANV_Xbd_AcR	AGATTGTTGGTGAGGAAA			54-48°C (-0.5°C/Cycle
	Inverted	Distal	GW_ANV_Xbd_IvF	CATCGGACAACGGCACTG	551	00:30:00	53.4
			GW_ANV_Xbd_IvR	GGGCTATCGGCAACATTT
Xc	Ancestral	Distal	GW_ANV_Xcd_AcF	CCGTCTTTCCGCACTATT	2017	02:00:00	Touchdown-PCR
			GW_ANV_Xcd_AcR	CCGCTGTCGTCCTGATGA			58-51°C(-0.5°C/Cycle)
	Inverted	Proximal	GW_ANV_Xcp_IvF	GAACACCGCCAAGAAGAT	2991	03:00:00	Touchdown- PCR
			GW_ANV_Xcp_IvR	CGAAGAGGAGACCAAATG			53-48°C (-0.5°C/Cycle)
2a	Ancestral	Distal	GW_ANV_2ad_AcIvF	ATCCAAGCCAGAGTTTTA	1408	01:30:00	51.4
			GW_ANV_2ad_AcR	CAGCAATACGCAAGAATG
	Inverted	Distal	GW_ANV_2ad_AcIvF	ATCCAAGCCAGAGTTTTA	2118	02:00:00	48.8
			GW_ANV_2ad_IvR	ATCAACCATTTTAGACCA
2b	Ancestral	Proximal	GW_ANV_2b_Ac_p_F	ATCATCAGACAGCAGGAA	1732	01:30:00	50.2
			GW_ANV_2b_Ac_p_R	AGCCAAAGCAAATAAACT
	Inverted	Proximal	GW_ANV_2bp_IvF	CCCAACCAATCAACAGTA	1839	02:00:00	48.8
			GW_ANV_2bp_IvR	GCTAAAGTAAGGCAGGAC
2c	Ancestral	Distal	GW_ANV_2cd_AcIvF	CATCTTTGCTACCATTTA	1085	01:00:00	48.0
			GW_ANV_2cd_AcR	ATTTGTCCATTTTTATTA
	Inverted	Distal	GW_ANV_2cd_AcIvF	CATCTTTGCTACCATTTA	3004	03:00:00	48.2
			GW_ANV_2cd_IvR	TCTCTTGTTGTTGCTATT
4a	Ancestral	Proximal	GW_ANV_4ap_AcF	CAATCAACGGGCGAACTT	1594	01:30:00	52.2
			GW_ANV_4ap_AcR	TGCTGTGGATGCGACTTA
	Inverted	Distal	GW_ANV_4ad_IvF	GTAGTCTGCGGGACTGCT	1280	01:30:00	51.1
			GW_ANV_4ad_IvR	TCTTCGGTTCATTTGTGC
5a	Ancestral	Proximal	GW_ANV_5ap_AcF	TGGGCAACAGCGACTATC	785	01:00:00	49.8
			GW_ANV_5ap_AcR	GCAATCTGGAGCACATCA
	Inverted	Distal	GW_ANV_5ad_IvF	TGTTTCGTTTTTGAGTCG	2389	02:30:00	49.4
			GW_ANV_5ad_IvR	GGAGATTGAAGGAGAGTC
5b	Ancestral	Distal	GW_ANV_5bd_AcF	TAAAATCAAAATCAAAGG	1823	02:00:00	48.1
			GW_ANV_5bd_AcR_IvF	GTAAAAGAAGTCGGAGTT
	Inverted	Proximal	GW_ANV_5bd_AcR_IvF	GTAAAAGAAGTCGGAGTT	1375	01:30:00	48.0
			GW_ANV_5bp_IvR	CAAAAGTATGGAAATGAT

### Sheet: Inversion_Genotypes
		Strain
		Vir .47	Vir .49	Nova00	Nova04	MH5	w11	O43	O53	SF12	SF15		red: expected karyotype (PCR did not work)
Inversion/Chromosomal state	Xa Ancestral	-	-	+	+	+	+	+	+	+	+
	Xa Inverted	+	+	-	-	-	-	-	-	-	-
	Xb Ancestral	+	+	-	-	-	-	-	-	-	-
	Xb Inverted	-	-	+	+	+	+	+	+	+	+
	Xc Ancestral	+	+	-	-	-	-	-	-	+	+
	Xc Inverted	-	-	+	+	+	+	+	+	-	-
	2a Ancestral	-	-	+	+	+	+	+	+	+	+
	2a Inverted	+	+	-	-	-	-	-	-	-	-
	2b Ancestral	+	+	-	-	+	+	+	+	+	+
	2b Inverted	-	-	+	+	-	-	-	-	-	-
	2c Ancestral	+	+	-	-	+	+	+	+	+	+
	2c Inverted	-	-	+	+	-	-	-	-	-	-
	4a Ancestral	+	+	-	-	+	+	-	-	+	+
	4a Inverted	-	-	+	+	+	-	+	+	-	-
	5a Ancestral	+	+	+	+	+	-	+	-	-	-
	5a Inverted	-	-	-	-	+	+	+	+	+	+
	5b Ancestral	+	+	-	-	+	+	+	+	+	+
	5b Inverted	-	-	+	+	-	-	-	-	-	-
